# Loss of essential outer membrane functions causes drug hypersensitization in *Acinetobacter baumannii* overexpressing multidrug efflux pumps

**DOI:** 10.1101/2024.01.04.574119

**Authors:** Efrat Hamami, Wenwen Huo, Katherine Neal, Isabelle Neisewander, Shivangi Fnu, Joel S. Freundlich, Edward Geisinger, Ralph R. Isberg

## Abstract

Elevated expression of Resistance-Nodulation-Cell Division (RND) drug transporters is commonly observed in clinical isolates of *Acinetobacter baumannii*, a nosocomial pathogen associated with multidrug-resistant (MDR) infections. We describe here a CRISPRi platform directed toward identifying essential gene hypomorphs that preferentially change resistance to the fluoroquinolone antibiotic ciprofloxacin in RND pump overproducers. An sgRNA library including single and double nucleotide mutations directed against essential genes of *A. baumannii* was constructed and introduced into multiple strain backgrounds, allowing strain-specific, titratable knockdown efficiencies to be analyzed. Other than NusG depletions, there were few candidates in the absence of drug treatment that showed lowered fitness specifically in strains overexpressing the RND efflux pumps AdeAB, AdeIJK, or AdeFGH. In the presence of ciprofloxacin, the hypomorphs that caused hypersensitivity were predicted to result in outer membrane dysfunction, with the AdeFGH overproducer appearing particularly sensitive to such disruptions. Most notably, depletion of the predicted monovalent cation-proton antiporter component PhaF compromised efflux pump function, as depletion of the antiporter resulted in increased ciprofloxacin accumulation in strains overproducing AdeFGH and disrupted cytosolic pH. On the other hand, depletions of translation-associated proteins and components of the proton-pumping ATP synthase conferred fitness benefits in the presence of the drug in at least two pump-overproducing strains. Therefore, pump overproduction exacerbated stress caused by defective outer membrane integrity, while the activity of at least one efflux pump overproducer required the function of an antiporter that maintains cytosolic pH homeostasis.

**Importance:** *Acinetobacter baumannii* clinical isolates are increasingly multidrug-resistant, leaving patients with few effective treatment options. Many of these isolates are fluoroquinolone-resistant due to drug target mutations in the two major type II topoisomerases, as well as mutations that activate RND efflux pump expression. This work identifies essential gene products that support the fitness of efflux pump hyperexpressers during treatment with the fluoroquinolone antibiotic ciprofloxacin, most of which are involved in OM biogenesis. These findings suggest new strategies for combination therapy with currently available fluoroquinolones to sensitize and combat high-level resistant strains.
