## Supplemental Dataset 1 for "Loss of essential outer membrane functions causes drug hypersensitization in *Acinetobacter baumannii* overexpressing multidrug efflux pumps"

### Sheet: Strains, Plasmids, Primers
Acinetobacter baumannii Strains	Genotype/description	Reference	Strain Catalog #
EHA136	WT attTn7::tetR-PTet::dCas9-rrnBT1-T7Te-GentR	[7]
EHA545	GP attTn7::tetR-PTet::dCas9-rrnBT1-T7Te-GentR	This study
EHA133	GPN attTn7::tetR-PTet::dCas9-rrnBT1-T7Te-GentR	This study
EHA139	GPS attTn7::tetR-PTet::dCas9-rrnBT1-T7Te-GentR	This study
EHA141	GPL attTn7::tetR-PTet::dCas9-rrnBT1-T7Te-GentR	[7]
EHA471	GPL ∆adeFGH	[7]
EHA620	GPL ∆adeFGH attTn7::tetR-PTet::dCas9-rrnBT1-T7Te-GentR	This study
EHA577	EHA141 (LolA_12-sgRNA-pEHE51)	This study
EHA578	EHA141 (LolA_13-sgRNA-pEHE51)	This study
EHA579	EHA141 (LolA_14-sgRNA-pEHE51)	This study
EHA487	EHA141 (LptG_P-sgRNA-pEHE51)	This study
EHA609	EHA141 (LptG_3-sgRNA-pEHE51)	This study
EHA488	EHA141 (LptG_4-sgRNA-pEHE51)	This study
EHA610	EHA141 (LptG_11-sgRNA-pEHE51)	This study
EHA437	EHA141 (LptC_4-sgRNA-pEHE51)	This study
EHA438	EHA141 (LptC_21-sgRNA-pEHE51)	This study
EHA486	EHA141 (LptC_23-sgRNA-pEHE51)	This study
EHA427	EHA141 (LpxC_11-sgRNA-pEHE51)	This study
EHA428	EHA141 (LpxC_16-sgRNA-pEHE51)	This study
EHA570	EHA141 (WaaA_5-sgRNA-pEHE51)	This study
EHA571	EHA141 (WaaA_9-sgRNA-pEHE51)	This study
EHA573	EHA141 (WaaA_23-sgRNA-pEHE51)	This study
EHA587	EHA141 (PhaF_P-sgRNA-pEHE51)	This study
EHA588	EHA141 (PhaF_11-sgRNA-pEHE51)	This study
EHA589	EHA141 (PhaF_22-sgRNA-pEHE51)	This study
EHA590	EHA141 (IhfB_P-sgRNA-pEHE51)	This study
EHA592	EHA141 (IhfB_10-sgRNA-pEHE51)	This study
EHA557	EHA141 (NC_159-sgRNA-pEHE51)	This study
EHA432	EHA141 (AtpF_20-sgRNA-pEHE51)	This study
EHA426	EHA141 (NC1-sgRNA-pEHE51)	This study
EHA624	EHA620 (IhfB_P-sgRNA-pEHE51)	This study
EHA625	EHA620 (WaaA_5-sgRNA-pEHE51)	This study
EHA626	EHA620 (LolA_13-sgRNA-pEHE51)	This study
EHA627	EHA620 (LpxC_16-sgRNA-pEHE51)	This study
EHA628	EHA620 (LptG_4-sgRNA-pEHE51)	This study
EHA629	EHA620 (LptC_4-sgRNA-pEHE51)	This study
EHA630	EHA620 (PhaF_P-sgRNA-pEHE51)	This study
EHA631	EHA620 (NC_159-sgRNA-pEHE51)	This study
EHA574	EHA136 (LolA_12-sgRNA-pEHE51)	This study
EHA575	EHA136 (LolA_13-sgRNA-pEHE51)	This study
EHA576	EHA136 (LolA_14-sgRNA-pEHE51)	This study
MT KD #13, MT Sample #G5	EHA136 (LptG_P-sgRNA-pEHE51)	[8], From Paul C. Blainey's lab	EHA455
MT KD #39, MT Sample #391	EHA136 (LptG_3-sgRNA-pEHE51)	[8], From Paul C. Blainey's lab	EHA456
MT KD #119, MT Sample #1191	EHA136 (LptG_4-sgRNA-pEHE51)	[8], From Paul C. Blainey's lab	EHA465
MT KD #115, MT Sample #1153	EHA136 (LptG_11-sgRNA-pEHE51)	[8], From Paul C. Blainey's lab	EHA464
EHA435	EHA136 (LptC_4-sgRNA-pEHE51)	This study
EHA436	EHA136 (LptC_21-sgRNA-pEHE51)	This study
MT KD #91, MT Sample #913	EHA136 (LptC_23-sgRNA-pEHE51)	[8], From Paul C. Blainey's lab	EHA458
EHA420	EHA136 (LpxC_11-sgRNA-pEHE51)	This study
EHA421	EHA136 (LpxC_16-sgRNA-pEHE51)	This study
EHA566	EHA136 (WaaA_5-sgRNA-pEHE51)	This study
EHA567	EHA136 (WaaA_9-sgRNA-pEHE51)	This study
EHA569	EHA136 (WaaA_23-sgRNA-pEHE51)	This study
EHA580	EHA136 (PhaF_P-sgRNA-pEHE51)	This study
EHA581	EHA136 (PhaF_11-sgRNA-pEHE51)	This study
EHA582	EHA136 (PhaF_22-sgRNA-pEHE51)	This study
EHA583	EHA136 (IhfB_P-sgRNA-pEHE51)	This study
EHA585	EHA136 (IhfB_10-sgRNA-pEHE51)	This study
EHA551	EHA136 (NC_159-sgRNA-pEHE51)	This study
EHA425	EHA136 (AtpF_20-sgRNA-pEHE51)	This study
EHA419	EHA136 (NC1-sgRNA-pEHE51)	This study
WH125	EHA136 (MiaA/ACX60_RS06995_0-sgRNA-pEHE51)	This study
WH126	EHA136 (LexAfam/ACX60_RS12075_0-sgRNA-pEHE51)	This study
WH127	EHA136 (LolB/ACX60_RS14190_0-sgRNA-pEHE51)	This study
WH128	EHA136 (DegT/ACX60_RS17800_0-sgRNA-pEHE51)	This study
WH130	EHA136 (GyrA/ACX60_RS04430_0-sgRNA-pEHE51)	This study
EHA606	EHA545 (LolA_13-sgRNA-pEHE51)	This study
EHA612	EHA545 (LptG_4-sgRNA-pEHE51)	This study
EHA613	EHA545 (LptC_4-sgRNA-pEHE51)	This study
EHA611	EHA545 (LpxC_16-sgRNA-pEHE51)	This study
EHA605	EHA545 (WaaA_5-sgRNA-pEHE51)	This study
EHA608	EHA545 (PhaF_P-sgRNA-pEHE51)	This study
EHA607	EHA545 (IhfB_P-sgRNA-pEHE51)	This study
EHA604	EHA545 (NC_159-sgRNA-pEHE51)	This study
EHA596	EHA139 (LolA_13-sgRNA-pEHE51)	This study
EHA618	EHA139 (LptG_4-sgRNA-pEHE51)	This study
EHA619	EHA139 (LptC_4-sgRNA-pEHE51)	This study
EHA617	EHA139 (LpxC_16-sgRNA-pEHE51)	This study
EHA595	EHA139 (WaaA_5-sgRNA-pEHE51)	This study
EHA598	EHA139 (PhaF_P-sgRNA-pEHE51)	This study
EHA597	EHA139 (IhfB_P-sgRNA-pEHE51)	This study
EHA594	EHA139 (NC_159-sgRNA-pEHE51)	This study
EHA601	EHA133 (LolA_13-sgRNA-pEHE51)	This study
EHA615	EHA133 (LptG_4-sgRNA-pEHE51)	This study
EHA616	EHA133 (LptC_4-sgRNA-pEHE51)	This study
EHA614	EHA133 (LpxC_16-sgRNA-pEHE51)	This study
EHA600	EHA133 (WaaA_5-sgRNA-pEHE51)	This study
EHA603	EHA133 (PhaF_P-sgRNA-pEHE51)	This study
EHA602	EHA133 (IhfB_P-sgRNA-pEHE51)	This study
EHA599	EHA133 (NC_159-sgRNA-pEHE51)	This study
E. coli Strains	Genotype/description	Reference	Strain Catalog #
YDE009	DH5α (pUC18T-miniTn7T-GentR with tetR-PTet::dCas9-rrnBT1-T7Te fragment from pdCas9-bacteria (Addgene #44249), GentR, CarbR)	[1]	EHE39
DH5α	d(lacZ)M15 D(lacZYA-argF)U169 recA1 endA1 hsdR17 supE44 gyrA96 relA1 (Nalidixic AcidR)	[2]	EHE6
DH5α λpir	DH5α (λpir) tet::Mu recA	[3]	EHE7
HB101	mcrB mrr hsdS20 recA13 leuB6 ara-14 proA2 lacY1 galK2 xyl-5 mtl-1 rpsL20 glnV44 (StrepR) (pRK, RK600 helper)	[4][5]	EHE45
EGE187	DH5α λpir; F+lacIq, rpsL, encodes T7 transposase (pTNS3)	[6]	EHE46
NEB 5α C2987H E. coli	fhuA2Δ(argF-lacZ)U169 phoA glnV44 Φ80Δ(lacZ)M15 gyrA96 recA1 relA1 endA1 thi-1 hsdR17
NEB Stable 10β C3040H E. coli	F' proA+B+ lacIq ∆(lacZ)M15 zzf::Tn10 (TetR)/∆(ara-leu) 7697 araD139 fhuA ∆lacX74 galK16 galE15 e14- Φ80dlacZ∆M15 recA1 relA1 endA1 nupG rpsL (StrR) rph spoT1 ∆(mrr-hsdRMS-mcrBC)
MTE#005	NEB 5α E. coli (LptG_P-sgRNA-pEHE51)	[8], From Paul C. Blainey's lab	EHE149
MTE#006	NEB 5α E. coli (LptG_3-sgRNA-pEHE51)	[8], From Paul C. Blainey's lab	EHE150
MTE#030	NEB 5α E. coli (LptG_4-sgRNA-pEHE51)	[8], From Paul C. Blainey's lab	EHE159
MTE#028	NEB 5α E. coli (LptG_11-sgRNA-pEHE51)	[8], From Paul C. Blainey's lab	EHE158
MTE#020	NEB 5α E. coli (LptC_23-sgRNA-pEHE51)	[8], From Paul C. Blainey's lab	EHE152
EHE111	NEB 5α C2987H E. coli (LptC_4-sgRNA-pEHE51)	This study
EHE123	NEB Stable 10β C3040H E. coli (LptC_21-sgRNA-pEHE51)	This study
EHE113	NEB 5α C2987H E. coli (LpxC_11-sgRNA-pEHE51)	This study
EHE114	NEB 5α C2987H E. coli (LpxC_16-sgRNA-pEHE51)	This study
EHE118	NEB 5α C2987H E. coli (AtpF_20-sgRNA-pEHE51)	This study
EHE131	NEB Stable 10β C3040H E. coli (NC1-sgRNA-pEHE51)	This study
EHE175	DH5α (LolA_12-sgRNA-pEHE51)	This study
EHE176	DH5α (LolA_13-sgRNA-pEHE51)	This study
EHE177	DH5α (LolA_14-sgRNA-pEHE51)	This study
EHE171	DH5α (WaaA_5-sgRNA-pEHE51)	This study
EHE172	DH5α (WaaA_9-sgRNA-pEHE51)	This study
EHE174	DH5α (WaaA_23-sgRNA-pEHE51)	This study
EHE168	DH5α (PhaF_P-sgRNA-pEHE51)	This study
EHE178	DH5α (PhaF_11-sgRNA-pEHE51)	This study
EHE179	DH5α (PhaF_22-sgRNA-pEHE51)	This study
EHE180	DH5α (IhfB_P-sgRNA-pEHE51)	This study
EHE182	DH5α (IhfB_10-sgRNA-pEHE51)	This study
EHE169	DH5α (NC_159-sgRNA-pEHE51)	This study
Plasmid	Description	Reference
pYDE007	sgRNA delivery plasmid, pWH1266 with PJ23119::sgRNAmrfp -terminator, Ori pBR322, ori pWH1277, CarbR	[1]	EHE40
pEHE51	pYDE007 derivative with BsaI site in the beta lactamase gene mutated G239G (GGG-->GGA) and two BsaI sites flanking a filler sequence for the sgRNA (TGAGACCGGATACGGTCTCA) inserted between the promoter and dCas9 handle	This study	EHE51
pMTE#005	LptG_P-sgRNA-pEHE51	[8], From Paul C. Blainey's lab
pMTE#006	LptG_3-sgRNA-pEHE51	[8], From Paul C. Blainey's lab
pMTE#030	LptG_4-sgRNA-pEHE51	[8], From Paul C. Blainey's lab
pMTE#028	LptG_11-sgRNA-pEHE51	[8], From Paul C. Blainey's lab
pMTE#020	LptC_23-sgRNA-pEHE51	[8], From Paul C. Blainey's lab
pEHE111	LptC_4-sgRNA-pEHE51	This study
pEHE123	LptC_21-sgRNA-pEHE51	This study
pEHE113	LpxC_11-sgRNA-pEHE51	This study
pEHE114	LpxC_16-sgRNA-pEHE51	This study
pEHE118	AtpF_20-sgRNA-pEHE51	This study
pEHE131	NC1-sgRNA-pEHE51	This study
pEHE175	LolA_12-sgRNA-pEHE51	This study
pEHE176	LolA_13-sgRNA-pEHE51	This study
pEHE177	LolA_14-sgRNA-pEHE51	This study
pEHE171	WaaA_5-sgRNA-pEHE51	This study
pEHE172	WaaA_9-sgRNA-pEHE51	This study
pEHE174	WaaA_23-sgRNA-pEHE51	This study
pEHE168	PhaF_P-sgRNA-pEHE51	This study
pEHE178	PhaF_11-sgRNA-pEHE51	This study
pEHE179	PhaF_22-sgRNA-pEHE51	This study
pEHE180	IhfB_P-sgRNA-pEHE51	This study
pEHE182	IhfB_10-sgRNA-pEHE51	This study
pEHE169	NC_159-sgRNA-pEHE51	This study
Primer Name	Primer Use	Primer Sequence
glmS2-F1	To confirm dCas9 insertion at genomic Tn7 site	TTTCGCTGATGAAAATAGTGG
Tn7R-R1	To confirm dCas9 insertion at genomic Tn7 site	CACAGCATAACTGGACTGATTTC
Rev-BsaI-mut-pWH1266-sgRNA	To mutate G239G (GGG-->GGA) (BsaI-recognition-site) in bla gene	GTGAGCGTGGATCTCGCGGTATC
For-BsaI-mut-pWH1266-sgRNA	To mutate G239G (GGG-->GGA) (BsaI-recognition-site) in bla gene	GATACCGCGAGATCCACGCTCAC
R2-BsaI-Ins-pWH1266-sgRNA	To insert two BsaI (TypeIIS enzyme recognition sites) in pWH1266-sgRNA	AACTGAGACCGTATCCGGTCTCAACTAGTATTATACCTAGGACTGAG
F2-BsaI-Ins-pWH1266-sgRNA	To insert two BsaI (TypeIIS enzyme recognition sites) in pWH1266-sgRNA	AGTTGAGACCGGATACGGTCTCAGTTTTAGAGCTAGAAATAGCAAG
For2_sgRNA_Pool	To amplify sgRNAs during screen	TCGTCGGCAGCGTCAGATGTGTATAAGAGACAG GTCCTGTGGATCCGATCTTTGAC
Rev_sgRNA_Pool	To amplify sgRNAs during screen	GTCTCGTGGGCTCGGAGATGTGTATAAGAGACAG AGATGAGTTTTTGTTCGGGCCC
sgRNA_Verif_F	To confirm sgRNA insertion in pEHE51	TACTTGGAGCCACTATCGAC
LptC_4	To insert sgRNA into pEHE51	tagtTATAAAACTCTGGTATCCTTGAGC
LptC_4_RC	To insert sgRNA into pEHE51	AAACgctcaaggataccagagttttata
LptC_21	To insert sgRNA into pEHE51	tagtTATAAACCTCGGGTATCCATGAGC
LptC_21_RC	To insert sgRNA into pEHE51	AAACgctcatggatacccgaggtttata
LpxC_11	To insert sgRNA into pEHE51	tagtATGACAAAATATGCTAACGTATAG
LpxC_11_RC	To insert sgRNA into pEHE51	AAACctatacgttagcatattttgtcat
LpxC_16	To insert sgRNA into pEHE51	tagtGTGAATAAATATGCTAACGTATAG
LpxC_16_RC	To insert sgRNA into pEHE51	AAACctatacgttagcatatttattcac
AtpF_20	To insert sgRNA into pEHE51	tagtCATTCGTTGCAATTCCTCAAATAG
AtpF_20_RC	To insert sgRNA into pEHE51	AAACctatttgaggaattgcaacgaatg
NC1	To insert sgRNA into pEHE51	TAGTattagtccaacgatgacattctag
NC1_RC	To insert sgRNA into pEHE51	AAACctagaatgtcatcgttggactaat
LolA_12	To insert sgRNA into pEHE51	tagtAGGCGCTGACTGTAATAGCACACA
LolA_12_RC	To insert sgRNA into pEHE51	aaacTGTGTGCTATTACAGTCAGCGCCT
LolA_13	To insert sgRNA into pEHE51	tagtAGGCGCTGTGTGTAATAGCACACA
LolA_13_RC	To insert sgRNA into pEHE51	aaacTGTGTGCTATTACACACAGCGCCT
LolA_14	To insert sgRNA into pEHE51	tagtAGGCGCTGACCGTAATAGCACACA
LolA_14_RC	To insert sgRNA into pEHE51	aaacTGTGTGCTATTACGGTCAGCGCCT
WaaA_5	To insert sgRNA into pEHE51	tagtGAAGTGCGGTGTTGTACCAAAGTG
WaaA_5_RC	To insert sgRNA into pEHE51	aaacCACTTTGGTACAACACCGCACTTC
WaaA_9	To insert sgRNA into pEHE51	tagtGAAGTGCGGTGTTGTAACAAAATG
WaaA_9_RC	To insert sgRNA into pEHE51	aaacCATTTTGTTACAACACCGCACTTC
WaaA_23	To insert sgRNA into pEHE51	tagtGAAGTGCGGAGTTTTACCAAAATG
WaaA_23_RC	To insert sgRNA into pEHE51	aaacCATTTTGGTAAAACTCCGCACTTC
PhaF_P	To insert sgRNA into pEHE51	tagtTAATGCCAAGAGCATAAGGTAGGA
PhaF_P_RC	To insert sgRNA into pEHE51	aaacTCCTACCTTATGCTCTTGGCATTA
PhaF_11	To insert sgRNA into pEHE51	tagtTAATGCCAAAAGCATAAGGTAGGA
PhaF_11_RC	To insert sgRNA into pEHE51	aaacTCCTACCTTATGCTTTTGGCATTA
PhaF_22	To insert sgRNA into pEHE51	tagtAAATGCCATGAGCATAAGGTAGGA
PhaF_22_RC	To insert sgRNA into pEHE51	aaacTCCTACCTTATGCTCATGGCATTT
IhfB_P	To insert sgRNA into pEHE51	tagtATAATAACCTGTTTAAATACAAAA
IhfB_P_RC	To insert sgRNA into pEHE51	aaacTTTTGTATTTAAACAGGTTATTAT
IhfB_10	To insert sgRNA into pEHE51	tagtATAATAACCTGTTAAAATACAAAA
IhfB_10_RC	To insert sgRNA into pEHE51	aaacTTTTGTATTTTAACAGGTTATTAT
NC_159	To insert sgRNA into pEHE51	tagtAGAGACACTGGTTAATCAGCGCTA
NC_159_RC	To insert sgRNA into pEHE51	aaacTAGCGCTGATTAACCAGTGTCTCT
16S_qF	q-rtPCR	CAGCTCGTGTCGTGAGATGT
16S_qR	q-rtPCR	CGTAAGGGCCATGATGACTT
adeF_qF	q-rtPCR	cgggcctatatgcacgaattc
adeF_qR	q-rtPCR	tgttgggcaccgagttttac
adeG_qF	q-rtPCR	tgctgaaacggttgcatctc
adeG_qR	q-rtPCR	acggttttgaaccaattgttgg
adeH_qF	q-rtPCR	tattcaggcttcacgtgcac
adeH_qR	q-rtPCR	agctcgccataaggtttgag
adeL_qF	q-rtPCR	attggtctgaacgaccgacc
adeL_qR	q-rtPCR	aggcaatacctcttttaacaaacctg
adeL2_qR	q-rtPCR	tcaattgaggtaggttcgcc
gyrA_qF	Depletion efficiency test via q-rtPCR	ATTCGTCACCGCCAAGAAGT
gyrA_qR	Depletion efficiency test via q-rtPCR	GGTTTGCAGAAGTTTTGATGG
miaA(RS06995)_qF	Depletion efficiency test via q-rtPCR	ATGAAGGGTGGCAAGCTGTT
miaA(RS06995)_qR	Depletion efficiency test via q-rtPCR	GGTAAACTTCCAACGCCCGA
lexAfam(RS12075)_qF	Depletion efficiency test via q-rtPCR	GAGAAAGTGATGTATTTAGTCCT
lexAfam(RS12075)_qR	Depletion efficiency test via q-rtPCR	CAATTGATTCGCCTGTACCAC
lolB_qF	Depletion efficiency test via q-rtPCR	ACTGGACTGATTACGGCTGC
lolB_qR	Depletion efficiency test via q-rtPCR	AGTTGGCTCACACGATTTGC
degT_qF	Depletion efficiency test via q-rtPCR	GCTAGTTCATCATCATTGGT
degT_qR	Depletion efficiency test via q-rtPCR	CTGTAATTGAAGATGCTGCCC
IhfB_qF	Depletion efficiency test via q-rtPCR	tggtgtaatgcaaagctacc
IhfB_qR	Depletion efficiency test via q-rtPCR	agtctgatttgattgaacgc
KdtA/WaaA_qF	Depletion efficiency test via q-rtPCR	cacaaaagtcaggtcgttgg
KdtA/WaaA_qR	Depletion efficiency test via q-rtPCR	ccaaaatctgttgttcttcg
LptG_qF	Depletion efficiency test via q-rtPCR	taatcagctgacttggagac
LptG_qR	Depletion efficiency test via q-rtPCR	aaagtttatccaggatggtc
LolA_qF	Depletion efficiency test via q-rtPCR	aaaaggcttaagtgctcagc
LolA_qR	Depletion efficiency test via q-rtPCR	agggtcataaatccagactg
PhaF_qF	Depletion efficiency test via q-rtPCR	catcctaccttatgctcttg
PhaF_qR	Depletion efficiency test via q-rtPCR	acacaataatgagacaggtc
lpxC_qF	Depletion efficiency test via q-rtPCR	AATATTCAGCCCGCATAATG
lpxC_qR	Depletion efficiency test via q-rtPCR	TGCATTATCTAGACTTGCTC
lptC_qF	Depletion efficiency test via q-rtPCR	ACCACATCACCCGATAACAC
lptC_qR	Depletion efficiency test via q-rtPCR	GCTTGAACAGGATATGCAAC
atpF_qF	Depletion efficiency test via q-rtPCR	GACGGTTCGCTTGTTCGATC
atpF_qR	Depletion efficiency test via q-rtPCR	ATCAATGCGATTAGTGAGCG
References
[1]	Bai, J., et al., Essential Gene Analysis in Acinetobacter baumannii by High-Density Transposon Mutagenesis and CRISPR Interference. J Bacteriol, 2021. 203(12): p. e0056520.
[2]	Hanahan, D., J. Jessee, and F.R. Bloom, Plasmid transformation of Escherichia coli and other bacteria. Methods Enzymol, 1991. 204: p. 63-113.
[3]	Kolter, R., M. Inuzuka, and D.R. Helinski, Trans-complementation-dependent replication of a low molecular weight origin fragment from plasmid R6K. Cell, 1978. 15(4): p. 1199-208.
[4]	Kessler B, de Lorenzo V, Timmis KN. 1992. A general system to integrate lacZ fusions into the chromosomes of gram-negative eubacteria: regulation of the Pm promoter of the TOL plasmid studied with all controlling elements in monocopy. Mol Gen Genet 233:293-301.
[5]	Boyer HW, Roulland-Dussoix D. 1969. A complementation analysis of the restriction and modification of DNA in Escherichia coli. J Mol Biol 41:459-72.
[6]	Choi KH, Mima T, Casart Y, Rholl D, Kumar A, et al. (2008) Genetic tools for select-agent compliant manipulation of Burkholderia pseudomallei. Appl Environ Microbiol 74: 1064- 1075.
[7]	Hamami E, Huo W, Hernandez-Bird J, Castaneda A, Bai J, Syal S, Ortiz-Marquez JC, van Opijnen T, Geisinger E, Isberg RR. 2025. Identification of determinants that allow maintenance of high-level fluoroquinolone resistance in Acinetobacter baumannii. mBio 16:e0322124.
[8]	Tse MW, Zhu M, Peters B, Hamami E, Chen J, Davis KP, Nitz S, Weller J, Warrier T, Hunt DK, Morales Y, Kawate T, Gaulin JL, Come JH, Hernandez-Bird J, Huo W, Neisewander I, Yu X, Aceves-Salvador JA, Kiessling LL, Hung DT, Mecsas J, Aldridge BB, Isberg RR, Blainey PC. 2025. Large-scale combination screens reveal small-molecule sensitization of antibiotic-resistant gram-negative ESKAPE pathogens. Pr…
Notation for Strains Used
WT= ATCC 17978UN
GP= gyrA(S81L) parC(S84L)
GPS= gyrA(S81L) parC(S84L) adeS(R152S)
GPN= gyrA(S81L) parC(S84L) adeN::IsAba1
GPL= gyrA(S81L) parC(S84L) adeL∆I335A336
